# Multiple Molecular Pathways to Longevity: Opposing Gene Expression Programs Define Distinct Aging Strategies

**DOI:** 10.64898/2025.12.29.696944

**Authors:** Zenith D. Rudich, Jiaxi Guan, Aura A. Tamez González, Grant F. Booth, Sonja K. Soo, Ulrich Anglas, Meeta Mistry, Megan M. Senchuk, Jeremy M. Van Raamsdonk

## Abstract

While aging is the greatest risk factor for the development of neurodegenerative disease, the role of aging in these diseases is poorly understood. Our previous work has shown that targeting aging pathways can be neuroprotective in animal models of neurodegenerative disease. Based on these findings, we believe that by gaining insight into the aging process, that knowledge can be applied to identify novel therapeutic targets for neurodegenerative disease. To advance our understanding of aging, we used a genomics approach to identify genes regulated by multiple lifespan-extending pathways. We performed RNA sequencing on nine long-lived *C. elegans* mutants representing seven longevity pathways: insulin/IGF-1 signaling, dietary restriction, germline deficiency, impaired chemosensation, reduced translation, elevated mitochondrial ROS, and mild mitochondrial impairment. We found that most pairs of long-lived mutants exhibited a significant overlap in differentially expressed genes. Comparing gene expression across the entire panel of long-lived mutants revealed three distinct longevity groups that could be clearly distinguished by gene expression. Interestingly, two of these groups showed modulation of specific genetic pathways in opposite directions, suggesting that there are multiple alternative strategies to achieving long life. Filtering for genes similarly modulated in at least six mutants identified 196 upregulated and 62 downregulated aging genes. Upregulated genes were enriched in immunity, defense and metabolism, while many downregulated genes impacted translation and gene expression. To assess the ability of these genes to enhance longevity individually, we knocked down the commonly upregulated genes in long-lived mutants and evaluated the resulting effect on lifespan. Using this approach, we identified several genes that affect lifespan individually. Upregulation of at least some of these genes was sufficient to enhance stress resistance and extend lifespan in wild-type worms. Overall, the shared longevity genes identified in this work offer potential targets to promote healthy aging and decrease age-onset disease.
