## Supplementary material for "Multiple Molecular Pathways to Longevity: Opposing Gene Expression Programs Define Distinct Aging Strategies": Table S4

### Sheet: Group1 Up - Group 2 Down
Genes upregulated in daf-2, glp-1, clk-1, isp-1, nuo-6 and sod-2 AND downregulated in osm-5 and eat-2
WBGene00000731	col-158	D2023.7	Predicted to be a structural constituent of cuticle. Predicted to be part of collagen trimer.
WBGene00001075	dpy-14	H27M09.4	Predicted to be a structural constituent of cuticle. Predicted to be located in membrane. Predicted to be part of collagen trimer. Expressed in anterior ganglion; hyp7 syncytium; and lateral ganglion left neurons.	dpy-14 encodes a type III (alpha 1) collagen that is required for embryonic, larval, and vulval development, proper amphid morphology, and regulation of body shape and size; a dpy-14 promoter-GFP fusion construct is reportedly expressed in embryonic neurons.
WBGene00001119	dyf-3	C04C3.5	Involved in several processes, including chemosensory behavior; cilium assembly; and response to alkaline pH. Located in axon; dendrite; and neuronal cell body. Expressed in neurons. Is an ortholog of human CLUAP1 (clusterin associated protein 1).	dyf-3 encodes an ortholog of zebrafish cluap1 (also qilin, and like PKD2required to suppress kidney cysts) and human clusterin-associatedprotein 1 (CLUAP1); DYF-3 is predicted to have two coiled-coil domains;DYF-3 is required for normal assembly of middle and distal ciliarysegments, with dyf-3 mutants showing truncated sensory cilia; DYF-3 isrequired cell-autonomously for dye uptake; dyf-3 is exp…
WBGene00001477	fmo-2	K08C7.5	Enables monooxygenase activity. Involved in defense response to Gram-negative bacterium and one-carbon metabolic process. Located in cytoplasm. Expressed in excretory gland cell; head; intestinal cell; intestine; and neurons. Human ortholog(s) of this gene implicated in hypertension and trimethylaminuria. Is an ortholog of several human genes including FMO2 (flavin containing dimethylaniline mono…	fmo-2 encodes a flavin-containing monoxygenase homologous to human FMO1, FMO2, and FMO3 (OMIM:602079, mutated in trimethylaminuria).
WBGene00001762	gst-14	F37B1.3	Predicted to enable glutathione transferase activity. Expressed in intestine and pharynx.
WBGene00003680	nhr-90	ZK488.2	Predicted to enable DNA-binding transcription factor activity; sequence-specific DNA binding activity; and zinc ion binding activity. Predicted to be involved in regulation of DNA-templated transcription. Predicted to be located in nucleus. Expressed in amphid neurons; intestine; and phasmid neurons.
WBGene00003702	nhr-112	Y70C5C.6	Predicted to enable DNA-binding transcription factor activity; sequence-specific DNA binding activity; and zinc ion binding activity. Involved in defense response to Gram-negative bacterium and innate immune response. Predicted to be located in nucleus. Expressed in head and tail.	nhr-112 encodes a nuclear receptor that is most highly conserved amongst nematode species; loss of nhr-112 activity via RNAi results in increased susceptibility to Pseudomonas aeruginosa strain PA14.
WBGene00003722	nhr-132	R11G11.1	Predicted to enable DNA-binding transcription factor activity; sequence-specific DNA binding activity; and zinc ion binding activity. Predicted to be involved in regulation of DNA-templated transcription. Predicted to be located in nucleus. Expressed in excretory cell and vulva.
WBGene00004811	skr-5	F47H4.10	Predicted to enable cullin family protein binding activity. Involved in determination of adult lifespan. Predicted to be located in cytoplasm and nucleus. Expressed in hypodermis; intestinal cell; and vulval muscle. Is an ortholog of human SKP1 (S-phase kinase associated protein 1).	The skr-5 gene encodes a homolog of Skp1 in S. cerevisiae that has no known function in vivo, since skr-5(RNAi) animals are at least superficially normal.
WBGene00007079	AC8.7	AC8.7	Enriched in intestine based on RNA-seq studies. Is affected by several genes including mut-16; etr-1; and drh-3 based on microarray and RNA-seq studies. Is affected by seven chemicals including Psoralens; allantoin; and Sirolimus based on RNA-seq and microarray studies.
WBGene00007454	C08F11.7	C08F11.7	Enriched in AVA; coelomocyte; and germ line based on tiling array and RNA-seq studies. Is affected by several genes including swsn-1; nuo-6; and mut-16 based on microarray and RNA-seq studies. Is affected by sixteen chemicals including hydrogen sulfide; nicotinic acid; and methylmercuric chloride based on microarray and RNA-seq studies. Is predicted to encode a protein with the following domains:…
WBGene00007694	C23H4.6	C23H4.6	Predicted to enable damaged DNA binding activity and single-stranded DNA binding activity. Predicted to be involved in double-strand break repair via homologous recombination. Predicted to be located in nucleus and site of double-strand break. Predicted to be part of Smc5-Smc6 complex. Expressed in tail. Is an ortholog of human SMC6 (structural maintenance of chromosomes 6).
WBGene00008010	C38D9.2	C38D9.2	Expressed in intestinal cell.
WBGene00008296	cdr-2	C54D10.1	Involved in regulation of protein deneddylation and stress response to cadmium ion. Predicted to be located in cytoplasm.	cdr-2 encodes a predicted transmembrane protein that is a member of the CDR (cadmium responsive) family of proteins; cdr-2 expression is increased upon exposure to cadmium ions, and loss of cdr-2 activity results in increased sensitivity to cadmium.
WBGene00008301	pals-39	C54D10.7	Enriched in DA neuron; VA neuron; dopaminergic neurons; and intestine based on tiling array studies. Is affected by several genes including hyl-2; nuo-6; and numr-2 based on microarray and RNA-seq studies. Is affected by eighteen chemicals including Tunicamycin; D-glucose; and stavudine based on microarray and RNA-seq studies.
WBGene00008477	clec-17	E03H4.10	Enriched in several structures, including GLR; head mesodermal cell; intestine; mechanosensory neurons; and pharyngeal muscle cell based on microarray; tiling array; and RNA-seq studies. Is affected by several genes including fzo-1; cyc-1; and cyd-1 based on microarray; tiling array; and RNA-seq studies. Is affected by thirty-six chemicals including Heme; hydrogen sulfide; and methylmercury hydro…
WBGene00008681	scrm-4	F11A6.2	Predicted to enable phospholipid scramblase activity. Predicted to be involved in plasma membrane phospholipid scrambling. Predicted to be located in plasma membrane. Is an ortholog of several human genes including PLSCR2 (phospholipid scramblase 2); PLSCR3 (phospholipid scramblase 3); and PLSCR4 (phospholipid scramblase 4).	scrm-4 encodes a putative phospholipid scramblase homologous to humanPLSCR1-5, and paralogous to other C. elegans SCRMs (e.g., SCRM-1); inapoptotic germline cells, SCRM-4 is fully dispensable for normally rapidengulfment and largely dispensable for phosphatidylserine exposure;SCRM-4 does not bind WAH-1 in vitro, and scrm-4(tm624) mutants have noobvious phenotype.
WBGene00008797	spig-5	F14D7.10	Enriched in AMshL; amphid sheath cell; and uterine seam cell based on RNA-seq and single-cell RNA-seq studies. Is affected by several genes including dyf-1; swsn-1; and swsn-9 based on RNA-seq; microarray; and proteomic studies. Is affected by eleven chemicals including Tunicamycin; multi-walled carbon nanotube; and Psoralens based on microarray and RNA-seq studies. Is predicted to encode a prote…
WBGene00008862	F15D4.5	F15D4.5	Expressed in g1AL; g1AR; g2L; and g2R.
WBGene00009572	F40D4.13	F40D4.13	Predicted to enable translation initiation factor activity. Predicted to be involved in translational initiation.
WBGene00009803	F47B8.2	F47B8.2	Predicted to be located in membrane.
WBGene00009804	F47B8.3	F47B8.3	Predicted to be located in mitochondrial matrix. Expressed in several structures, including GABAergic neurons; head muscle; head neurons; intestinal cell; and pharyngeal cell.
WBGene00009835	F47H4.2	F47H4.2	Enriched in several structures, including ABalaaaarl; ABalaaaarr; ABplaapaaa; ABplpaaaaa; and interfacial epithelial cell based on single-cell RNA-seq and microarray studies. Is affected by several genes including cyc-1; swsn-1; and nuo-6 based on microarray and RNA-seq studies. Is affected by sixteen chemicals including Tunicamycin; 4-bromodiphenyl ether; and Alovudine based on microarray and RN…	This gene encodes a protein containing an F-box, a motif predicted to mediate protein-protein interactions either with homologs of yeast Skp-1p or with other proteins; this gene's encoded protein also contains an FTH/DUF38 motif, which may also mediate protein-protein interaction.
WBGene00010184	F57A10.2	F57A10.2	Predicted to be located in cytoskeleton. Expressed in germ line.
WBGene00010585	K05C4.9	K05C4.9	Predicted to be part of Cul2-RING ubiquitin ligase complex.
WBGene00010790	adh-1	K12G11.3	Predicted to enable alcohol dehydrogenase (NAD+) activity. Involved in defense response to Gram-positive bacterium. Predicted to be located in cytoplasm. Expressed in distal tip cell; hypodermis; muscle cell; neurons; and pharynx.
WBGene00011009	cyp-14A4	R04D3.1	Predicted to enable heme binding activity; iron ion binding activity; and oxidoreductase activity. Expressed in intestine. Human ortholog(s) of this gene implicated in several diseases, including alcohol dependence; extrapyramidal and movement disease; and hematologic cancer (multiple). Is an ortholog of several human genes including CYP2D6 (cytochrome P450 family 2 subfamily D member 6); CYP2D7 …	cyp-14A4 encodes one of ~80 C. elegans cytochrome P450s: membrane-associated, heme-containing NADPH-dependent monooxygenases that catalyze the oxidative metabolism of a variety of exogenous compounds and endogenous substrates.
WBGene00011305	hrg-9	R186.1	Predicted to be involved in Golgi organization and protein secretion. Predicted to be located in Golgi apparatus. Used to study chromosome 22q11.2 deletion syndrome, distal. Human ortholog(s) of this gene implicated in TANGO2-related metabolic encephalopathy and arrythmias. Is an ortholog of human TANGO2 (transport and golgi organization 2 homolog).
WBGene00011328	T01D3.3	T01D3.3	Predicted to enable metal ion binding activity and serine-type endopeptidase inhibitor activity. Predicted to be involved in superoxide metabolic process. Predicted to be located in extracellular region.
WBGene00011894	ttr-23	T21C9.8	Predicted to be located in cell surface.
WBGene00012404	Y6G8.2	Y6G8.2	Enriched in OLL; PVD; head mesodermal cell; and intestine based on microarray and RNA-seq studies. Is affected by several genes including cyc-1; swsn-1; and nuo-6 based on microarray and RNA-seq studies. Is affected by fourteen chemicals including Tunicamycin; D-glucopyranose; and tert-Butylhydroperoxide based on microarray and RNA-seq studies. Is predicted to encode a protein with the following …
WBGene00012898	Y46G5A.6	Y46G5A.6	Enriched in dorsal uterine cell; sensory neurons; and somatic gonad precursor based on RNA-seq and single-cell RNA-seq studies. Is affected by several genes including nuo-6; mut-16; and fust-1 based on microarray; tiling array; and RNA-seq studies. Is affected by eight chemicals including aldicarb; Psoralens; and allantoin based on microarray and RNA-seq studies.
WBGene00013079	ttr-26	Y51A2D.11	Predicted to be located in cell surface.
WBGene00015332	tyr-1	C02C2.1	Predicted to enable metal ion binding activity and monooxygenase activity. Human ortholog(s) of this gene implicated in several diseases, including ocular albinism 1; oculocutaneous albinism (multiple); and vitiligo. Is an ortholog of human DCT (dopachrome tautomerase) and TYR (tyrosinase).	C02C2.1 encodes a tyrosinase homolog with a glutamine/asparagine-rich domain.
WBGene00015573	C07G1.7	C07G1.7	Is affected by several genes including cyc-1; hyl-2; and swsn-1 based on microarray; RNA-seq; and tiling array studies. Is affected by eleven chemicals including nicotinic acid; D-glucose; and Psoralens based on RNA-seq and microarray studies.
WBGene00015597	fbxa-162	C08E3.5	Enriched in dopaminergic neurons; dorsal uterine cell; head mesodermal cell; intestine; and muscle cell based on tiling array; RNA-seq; single-cell RNA-seq; and microarray studies. Is affected by several genes including nuo-6; mut-2; and atfs-1 based on microarray and RNA-seq studies. Is affected by twenty-five chemicals including methylmercury hydroxide; methylmercuric chloride; and Tunicamycin …	This gene encodes a protein containing an F-box, a motif predicted to mediate protein-protein interactions either with homologs of yeast Skp-1p or with other proteins; this gene's encoded protein also contains an FTH/DUF38 motif, which may also mediate protein-protein interaction.
WBGene00016551	C40A11.8	C40A11.8	Predicted to be located in membrane.
WBGene00017755	zip-8	F23F12.9	Predicted to enable DNA-binding transcription factor activity, RNA polymerase II-specific and RNA polymerase II cis-regulatory region sequence-specific DNA binding activity. Predicted to be involved in regulation of transcription by RNA polymerase II. Expressed in intestinal cell.	zip-8 encodes a bZip family transcription factor; the tm721 variation that affects zip-8 has been reported to result in lethality; a zip-8::gfp reporter fusion is expressed in the adult intestine.
WBGene00018730	F53A9.7	F53A9.7	Predicted to be involved in response to stress.
WBGene00019789	M116.2	M116.2	Enriched in germline precursor cell and neurons based on RNA-seq and microarray studies. Is affected by several genes including nuo-6; mut-16; and atfs-1 based on microarray and RNA-seq studies. Is affected by ten chemicals including rotenone; Alovudine; and Psoralens based on RNA-seq and microarray studies.
WBGene00020276	T05H4.15	T05H4.15	Enriched in amphid sheath cell; coelomocyte; head mesodermal cell; pharyngeal cell; and sensory neurons based on tiling array; RNA-seq; and single-cell RNA-seq studies. Is affected by several genes including hyl-1; nuo-6; and atfs-1 based on microarray and RNA-seq studies. Is affected by eleven chemicals including Psoralens; allantoin; and metformin based on RNA-seq and microarray studies. Is pre…
WBGene00021083	W08E12.2	W08E12.2	Enriched in arcade cell; male-specific anatomical entity; and neurons based on tiling array; single-cell RNA-seq; and microarray studies. Is affected by several genes including cyc-1; nuo-6; and numr-2 based on microarray; tiling array; and RNA-seq studies. Is affected by twenty-seven chemicals including 1-methylnicotinamide; methylmercuric chloride; and Tunicamycin based on RNA-seq and microarra…
WBGene00021106	W09B7.1	W09B7.1	Expressed in intestinal cell.
WBGene00021107	W09B7.2	W09B7.2	Expressed in intestinal cell.
WBGene00021219	Y19D10A.4	Y19D10A.4	Predicted to enable transmembrane transporter activity. Predicted to be involved in transmembrane transport.
WBGene00021671	Y48G1BM.6	Y48G1BM.6	Enriched in hermaphrodite gonad; neurons; retrovesicular ganglion; and vulval cell based on RNA-seq; single-cell RNA-seq; and microarray studies. Is affected by several genes including nuo-6; mut-16; and mut-2 based on tiling array; microarray; and RNA-seq studies. Is affected by nine chemicals including multi-walled carbon nanotube; Alovudine; and metformin based on RNA-seq studies.
WBGene00022076	daao-1	Y69A2AR.5	Enables D-amino-acid oxidase activity. Predicted to be involved in D-amino acid catabolic process and digestion. Predicted to be located in cytoplasm. Expressed in intestinal cell. Human ortholog(s) of this gene implicated in schizophrenia. Is an ortholog of human DDO (D-aspartate oxidase).	daao-1 encodes a D-amino acid oxidase (DAAO); recombinant DAOO-1 has DAAO activity on neutral and basic D-amino acid substrates (e.g., D-alanine or D-methionine, and D-arginine), with highest catalytic efficiency on D-arginine; since the C-terminal residues of DAAO-1 match the PTS1 consensus sequence, DAAO-1 is predicted to be peroxisomal.
WBGene00022432	math-43	Y108F1.4	Enriched in somatic gonad precursor based on RNA-seq studies. Is affected by several genes including cyc-1; nuo-6; and mut-16 based on microarray and RNA-seq studies. Is affected by four chemicals including mianserin; Alovudine; and Cisplatin based on RNA-seq studies.
WBGene00023284	F41B5.1	F41B5.1	Predicted to enable DNA binding activity and metal ion binding activity.
WBGene00044658	C01G10.17	C01G10.17	Enriched in arcade cell; male-specific anatomical entity; neurons; pharyngeal cell; and pharyngeal-intestinal valve cell based on tiling array; RNA-seq; single-cell RNA-seq; and microarray studies. Is affected by several genes including hyl-1; nuo-6; and etr-1 based on tiling array; RNA-seq; and microarray studies. Is affected by eighteen chemicals including Tunicamycin; D-glucose; and bisphenol …
WBGene00044811	nta-1	F12E12.11	Predicted to enable oxidoreductase activity. Is an ortholog of human HSD17B14 (hydroxysteroid 17-beta dehydrogenase 14).
WBGene00045418	F15B9.10	F15B9.10	Predicted to be located in membrane. Predicted to be part of acetylcholine-gated channel complex.
WBGene00077636	Y46G5A.43	Y46G5A.43	Enriched in sensory neurons and somatic gonad precursor based on RNA-seq studies. Is affected by several genes including nuo-6; mut-16; and mut-2 based on RNA-seq and microarray studies. Is affected by nine chemicals including Alovudine; metformin; and Psoralens based on RNA-seq and microarray studies.
WBGene00189951	linc-29	Y73B6BL.269	Enriched in alimentary muscle; dorsal uterine cell; germ line; and sensory neurons based on RNA-seq and single-cell RNA-seq studies. Is affected by several genes including nuo-6; atfs-1; and mter-4 based on RNA-seq and microarray studies. Is affected by Alovudine and paraquat based on RNA-seq studies.
WBGene00194695	B0462.5	B0462.5	Enriched in intestine based on RNA-seq studies. Is affected by several genes including swsn-1; nuo-6; and atfs-1 based on RNA-seq and microarray studies. Is affected by twenty chemicals including methylmercury hydroxide; bisphenol A; and Cry5B based on RNA-seq and microarray studies.

### Sheet: Group 1 Down - Group 2 Up
Genes downregulated in daf-2, glp-1, clk-1, isp-1, nuo-6 and sod-2 AND upregulated in osm-5 and eat-2
WBGene00004917	snr-4	C52E4.3	Predicted to be involved in spliceosomal snRNP assembly. Predicted to be located in cytosol and nucleus. Predicted to be part of pICln-Sm protein complex; spliceosomal complex; and spliceosomal snRNP complex. Expressed in gonad. Human ortholog(s) of this gene implicated in systemic lupus erythematosus. Is an ortholog of human SNRPD2 (small nuclear ribonucleoprotein D2 polypeptide).
WBGene00008173	C48B4.10	C48B4.10	Predicted to be located in membrane.
WBGene00009069	F23A7.4	F23A7.4	Enriched in several structures, including MSaapaapa; MSpapaapa; excretory cell; germ line; and neurons based on RNA-seq; single-cell RNA-seq; and microarray studies. Is affected by several genes including hyl-2; nuo-6; and qui-1 based on microarray and RNA-seq studies. Is affected by nineteen chemicals including hydrogen sulfide; Ethanol; and D-glucose based on microarray and RNA-seq studies.
WBGene00009597	F40G12.2	F40G12.2	Enriched in neurons and pharyngeal cell based on tiling array; single-cell RNA-seq; and RNA-seq studies. Is affected by several genes including rsr-2; isp-1; and mrps-5 based on tiling array; RNA-seq; and microarray studies. Is affected by paraquat based on RNA-seq studies. Is predicted to encode a protein with the following domain: Phosphorylation site.
WBGene00010989	R03D7.2	R03D7.2	Predicted to enable 5'-3' DNA helicase activity. Predicted to be involved in DNA duplex unwinding.
WBGene00011668	clec-47	T09F5.9	Predicted to enable carbohydrate binding activity. Involved in response to gamma radiation. Predicted to be located in external side of plasma membrane.	clec-47 encodes a C-type lectin; clec-47 expression is upregulated in response to stressors including ionizing radiation and bacterial infection.
WBGene00013939	ZK218.5	ZK218.5	Enriched in g1AL; g1AR; and g1P based on single-cell RNA-seq studies. Is affected by several genes including swsn-1; swsn-9; and nuo-6 based on microarray; tiling array; and RNA-seq studies. Is affected by seven chemicals including Zidovudine; Tunicamycin; and paraquat based on RNA-seq and microarray studies. Is predicted to encode a protein with the following domains: ShK domain-like and ShKT do…
WBGene00013941	ZK218.7	ZK218.7	Is affected by several genes including swsn-1; swsn-9; and nuo-6 based on microarray and RNA-seq studies. Is affected by Cadmium Chloride; resveratrol; and adsorbable organic bromine compound based on RNA-seq and microarray studies. Is predicted to encode a protein with the following domains: ShK domain-like and ShKT domain.
WBGene00022096	Y69A2AR.25	Y69A2AR.25	Enriched in AFD; ASER; and intestine based on RNA-seq studies. Is affected by several genes including cyc-1; swsn-1; and swsn-9 based on microarray; quantitative PCR; and RNA-seq studies. Is affected by twenty-two chemicals including Tunicamycin; Psoralens; and allantoin based on microarray and RNA-seq studies.
WBGene00022645	irg-8	ZK6.11	Involved in innate immune response. Located in membrane raft.
WBGene00044094	fitm-2	ZK265.9	Predicted to enable coenzyme A diphosphatase activity. Involved in lipid droplet formation. Predicted to be located in endoplasmic reticulum membrane. Human ortholog(s) of this gene implicated in Siddiqi syndrome. Is an ortholog of human FITM2 (fat storage inducing transmembrane protein 2).	fitm-2 encodes an ortholog of FIT1 and FIT2, membrane proteins of the endoplasmic reticulum that both induce, and are required for, lipid droplet accumulation; more distantly, FITM-2 is orthologous to budding yeast Scs3p and Yft2p.
WBGene00044638	F23A7.8	F23A7.8	Enriched in several structures, including germ line; germline precursor cell; neurons; rectal gland cell; and ut4 based on RNA-seq and single-cell RNA-seq studies. Is affected by several genes including fzo-1; nuo-6; and numr-2 based on RNA-seq; tiling array; and microarray studies. Is affected by fourteen chemicals including hydrogen sulfide; rotenone; and manganese chloride based on microarray …
WBGene00044758	Y37H2A.12	Y37H2A.12	Enriched in germ line; germline precursor cell; and oocyte based on RNA-seq studies. Is affected by several genes including nuo-6; atfs-1; and etr-1 based on tiling array; RNA-seq; and microarray studies. Is affected by eleven chemicals including rotenone; manganese chloride; and bisphenol S based on RNA-seq and microarray studies. Is predicted to encode a protein with the following domains: HTH …
WBGene00219609	linc-7	T22E6.2	Enriched in CEPsoVL; germ line; neurons; somatic gonad precursor; and ut4 based on RNA-seq and single-cell RNA-seq studies. Is affected by several genes including swsn-1; nuo-6; and numr-2 based on RNA-seq studies. Is affected by paraquat and Cadmium Chloride based on RNA-seq studies.
