## Supplementary material for "Multiple Molecular Pathways to Longevity: Opposing Gene Expression Programs Define Distinct Aging Strategies": Table S6

### Sheet: all_mutants_natural_aging_overl
Mutant	Comparison	Relation	Mutant Gene Set Size	Aging Gene Set Size	Number of Genes in Overlap	Overlap as Percent of Mutant Set Size	Overlap as Percent of Aging Set Size	Odds Ratio	False Discovery Rate
clk-1	mutant_up_vs_aging_up	same_direction	1307	130	16	0.0122418	0.123077	1.84539	0.0511176
clk-1	mutant_down_vs_aging_down	same_direction	980	208	7	0.00714286	0.0336538	0.616199	0.30863
clk-1	mutant_up_vs_aging_down	opposite_direction	1307	208	20	0.0153022	0.0961538	1.39707	0.206738
clk-1	mutant_down_vs_aging_up	opposite_direction	980	130	1	0.00102041	0.00769231	0.136897	0.0262822
daf-2	mutant_up_vs_aging_up	same_direction	2586	130	42	0.0162413	0.323077	2.9495	4.00205e-07
daf-2	mutant_down_vs_aging_down	same_direction	2120	208	62	0.0292453	0.298077	3.32794	6.45698e-12
daf-2	mutant_up_vs_aging_down	opposite_direction	2586	208	18	0.00696056	0.0865385	0.576295	0.0329039
daf-2	mutant_down_vs_aging_up	opposite_direction	2120	130	7	0.00330189	0.0538462	0.435098	0.0396422
eat-2	mutant_up_vs_aging_up	same_direction	4385	130	24	0.0054732	0.184615	0.721995	0.207548
eat-2	mutant_down_vs_aging_down	same_direction	4355	208	48	0.0110218	0.230769	0.966925	0.989592
eat-2	mutant_up_vs_aging_down	opposite_direction	4385	208	73	0.0166477	0.350962	1.74017	0.00046353
eat-2	mutant_down_vs_aging_up	opposite_direction	4355	130	46	0.0105626	0.353846	1.77382	0.00506211
glp-1	mutant_up_vs_aging_up	same_direction	3431	130	77	0.0224424	0.592308	6.45885	3.32539e-23
glp-1	mutant_down_vs_aging_down	same_direction	3397	208	97	0.0285546	0.466346	3.94236	1.2123e-19
glp-1	mutant_up_vs_aging_down	opposite_direction	3431	208	12	0.00349752	0.0576923	0.264499	3.80882e-07
glp-1	mutant_down_vs_aging_up	opposite_direction	3397	130	6	0.00176626	0.0461538	0.21228	1.61388e-05
ife-2	mutant_up_vs_aging_up	same_direction	6749	130	78	0.0115573	0.6	2.60727	2.31743e-07
ife-2	mutant_down_vs_aging_down	same_direction	8419	208	80	0.00950232	0.384615	0.738261	0.0511176
ife-2	mutant_up_vs_aging_down	opposite_direction	6749	208	115	0.0170396	0.552885	2.15376	2.157e-07
ife-2	mutant_down_vs_aging_up	opposite_direction	8419	130	26	0.00308825	0.2	0.294142	9.73762e-09
isp-1	mutant_up_vs_aging_up	same_direction	3226	130	35	0.0108493	0.269231	1.74055	0.0126443
isp-1	mutant_down_vs_aging_down	same_direction	4313	208	47	0.0108973	0.225962	0.952735	0.878795
isp-1	mutant_up_vs_aging_down	opposite_direction	3226	208	48	0.0148791	0.230769	1.41699	0.0573864
isp-1	mutant_down_vs_aging_up	opposite_direction	4313	130	7	0.001623	0.0538462	0.184525	2.157e-07
nuo-6	mutant_up_vs_aging_up	same_direction	4183	130	59	0.0141047	0.453846	2.84959	6.51515e-08
nuo-6	mutant_down_vs_aging_down	same_direction	4269	208	48	0.0112439	0.230769	0.99275	1
nuo-6	mutant_up_vs_aging_down	opposite_direction	4183	208	65	0.0155391	0.3125	1.55312	0.0085893
nuo-6	mutant_down_vs_aging_up	opposite_direction	4269	130	6	0.00140548	0.0461538	0.15896	6.70948e-08
osm-5	mutant_up_vs_aging_up	same_direction	4976	130	25	0.00502412	0.192308	0.640356	0.0606699
osm-5	mutant_down_vs_aging_down	same_direction	4999	208	23	0.00460092	0.110577	0.330113	7.40928e-08
osm-5	mutant_up_vs_aging_down	opposite_direction	4976	208	123	0.0247186	0.591346	3.97611	3.56747e-21
osm-5	mutant_down_vs_aging_up	opposite_direction	4999	130	59	0.0118024	0.453846	2.24173	2.37874e-05
sod-2	mutant_up_vs_aging_up	same_direction	731	130	12	0.0164159	0.0923077	2.48174	0.0101834
sod-2	mutant_down_vs_aging_down	same_direction	216	208	10	0.0462963	0.0480769	4.40818	0.00040517
sod-2	mutant_up_vs_aging_down	opposite_direction	731	208	3	0.00410397	0.0144231	0.351011	0.0877657
sod-2	mutant_down_vs_aging_up	opposite_direction	216	130	1	0.00462963	0.00769231	0.650887	1
