## Supplementary material for "Multiple Molecular Pathways to Longevity: Opposing Gene Expression Programs Define Distinct Aging Strategies": Table S7

### Sheet: Upregulated in 7+ mutants
ENSEMBL	SYMBOL	ENTREZID	GENENAME
WBGene00000013	abf-2	266826	Antibacterial factor-related peptide 2
WBGene00001387	far-3	179785	Fatty Acid/Retinol binding protein
WBGene00001684	gpd-2	3565504	Glyceraldehyde-3-phosphate dehydrogenase 2
WBGene00001685	gpd-3	180601	Glyceraldehyde-3-phosphate dehydrogenase 3
WBGene00003124	mai-1	3565232	ATPase inhibitor mai-1, mitochondrial
WBGene00003702	nhr-112	180115	Nuclear receptor domain-containing protein
WBGene00004932	sod-3	181748	Superoxide dismutase [Mn] 2, mitochondrial
WBGene00005647	srp-6	179125	SERPIN domain-containing protein
WBGene00007691	cest-8	182818	Carboxylic ester hydrolase
WBGene00008334	sdz-8	183834	SKN-1 Dependent Zygotic transcript
WBGene00008538	sqrd-1	178374	Pyr_redox_2 domain-containing protein
WBGene00008739	F13D12.3	174797	hypothetical protein
WBGene00008816	F14F8.8	184482	hypothetical protein
WBGene00009340	best-14	179471	Bestrophin homolog 14
WBGene00009835	F47H4.2	180150	hypothetical protein
WBGene00010539	ttr-2	176403	Transthyretin-like protein 2
WBGene00010985	R03A10.5	181634	hypothetical protein
WBGene00011979	T24B8.5	188838	hypothetical protein
WBGene00013481	Y69H2.3	180221	hypothetical protein
WBGene00014213	ZK1073.1	181689	hypothetical protein
WBGene00014254	cyp-13A10	174522	Putative cytochrome P450 CYP13A10
WBGene00015067	cest-35.1	178912	Carboxylic ester hydrolase
WBGene00016046	C24B5.4	182835	DUF1907 domain-containing protein
WBGene00016849	acs-21	178751	fatty Acid CoA Synthetase family
WBGene00017133	EEED8.2	173923	hypothetical protein
WBGene00017864	pcca-1	181026	Propionyl-CoA carboxylase alpha chain, mitochondrial
WBGene00020566	ttr-7	175213	TransThyretin-Related family domain
WBGene00021079	W08A12.2	178786	hypothetical protein
WBGene00021219	Y19D10A.4	178718	MFS domain-containing protein
WBGene00023417	swm-1	182893	Sperm activation Without Mating
WBGene00044212	Y68A4A.13	3564815	hypothetical protein
WBGene00138721	pals-37	13215782	Protein containing ALS2cr12 (ALS2CR12) signature
WBGene00235133	T26H5.14	24104950	hypothetical protein

### Sheet: Upregulated in 6+ mutants
ENSEMBL	SYMBOL	ENTREZID	GENENAME
WBGene00000013	abf-2	266826	Antibacterial factor-related peptide 2
WBGene00000073	add-2	179647	Adducin-related protein 2;Aldolase_II domain-containing protein
WBGene00000217	asp-4	181444	Aspartic protease 4
WBGene00000273	brp-1	176637	Bypass of Response to Pheromone in yeast
WBGene00000618	col-41	181610	COLlagen
WBGene00000673	col-98	176724	Col_cuticle_N domain-containing protein
WBGene00000677	col-103	176901	Col_cuticle_N domain-containing protein
WBGene00000714	col-141	188515	Col_cuticle_N domain-containing protein
WBGene00001068	dpy-6	181099	DumPY: shorter than wild-type
WBGene00001075	dpy-14	172410	Col_cuticle_N domain-containing protein
WBGene00001157	ech-8	177905	Enoyl-CoA Hydratase
WBGene00001387	far-3	179785	Fatty Acid/Retinol binding protein
WBGene00001433	fkb-8	173159	Peptidylprolyl isomerase
WBGene00001500	ftn-1	179138	Ferritin
WBGene00001520	gas-1	181646	Probable NADH dehydrogenase [ubiquinone] iron-sulfur protein 2, mitochondrial
WBGene00001684	gpd-2	3565504	Glyceraldehyde-3-phosphate dehydrogenase 2
WBGene00001685	gpd-3	180601	Glyceraldehyde-3-phosphate dehydrogenase 3
WBGene00001752	gst-4	177886	Glutathione S-transferase 4
WBGene00001753	gst-5	187537	GST C-terminal domain-containing protein;GST N-terminal domain-containing protein;Probable glutathione S-transferase 5
WBGene00001762	gst-14	185409	Glutathione S-Transferase
WBGene00001772	gst-24	185407	Glutathione S-Transferase
WBGene00001787	gst-39	190226	Glutathione S-Transferase
WBGene00001955	hlh-11	176360	Helix-loop-helix protein 11
WBGene00002267	lec-4	175488	Galectin
WBGene00002268	lec-5	173992	Galectin
WBGene00002270	lec-7	181199	Probable galaptin lec-7
WBGene00003124	mai-1	3565232	ATPase inhibitor mai-1, mitochondrial
WBGene00003528	nas-9	178875	Zinc metalloproteinase nas-9
WBGene00003647	nhr-57	178813	Nuclear hormone receptor family member nhr-57
WBGene00003680	nhr-90	178577	Nuclear hormone receptor family member nhr-90
WBGene00003702	nhr-112	180115	Nuclear receptor domain-containing protein
WBGene00003722	nhr-132	187822	Nuclear Hormone Receptor family
WBGene00004932	sod-3	181748	Superoxide dismutase [Mn] 2, mitochondrial
WBGene00005647	srp-6	179125	SERPIN domain-containing protein
WBGene00007142	ttr-18	174757	TransThyretin-Related family domain
WBGene00007322	C05B5.5	176413	Uncharacterized F-box protein C05B5.5
WBGene00007340	C05D12.2	174741	hypothetical protein
WBGene00007454	C08F11.7	182422	SPK domain-containing protein
WBGene00007691	cest-8	182818	Carboxylic ester hydrolase
WBGene00007694	C23H4.6	181384	Structural maintenance of chromosomes protein 6
WBGene00007899	NA	NA	NA
WBGene00007989	fipr-22	259409	FIP (Fungus-Induced Protein) Related
WBGene00008010	C38D9.2	183313	hypothetical protein
WBGene00008032	C39E9.8	178255	hypothetical protein
WBGene00008040	ttr-5	176312	Transthyretin-like protein 5
WBGene00008296	cdr-2	183779	CaDmium Responsive
WBGene00008334	sdz-8	183834	SKN-1 Dependent Zygotic transcript
WBGene00008335	C55A6.6	183835	hypothetical protein
WBGene00008415	mce-1	172514	VOC domain-containing protein
WBGene00008477	clec-17	173111	C-type LECtin
WBGene00008515	F02C12.1	181461	hypothetical protein
WBGene00008519	cyp-13B1	181462	Putative cytochrome P450 cyp-13B1
WBGene00008538	sqrd-1	178374	Pyr_redox_2 domain-containing protein
WBGene00008681	scrm-4	184340	Phospholipid scramblase
WBGene00008739	F13D12.3	174797	hypothetical protein
WBGene00008797	F14D7.10	3565550	hypothetical protein
WBGene00008810	cyp-13A12	184473	CYtochrome P450 family
WBGene00008816	F14F8.8	184482	hypothetical protein
WBGene00008862	F15D4.5	174969	hypothetical protein
WBGene00009340	best-14	179471	Bestrophin homolog 14
WBGene00009396	clec-65	174928	C-type LECtin
WBGene00009572	F40D4.13	185531	hypothetical protein
WBGene00009835	F47H4.2	180150	hypothetical protein
WBGene00009840	fbxa-189	185955	F-box domain-containing protein
WBGene00010001	F53F8.4	186181	DB domain-containing protein
WBGene00010184	F57A10.2	180057	Major sperm protein
WBGene00010539	ttr-2	176403	Transthyretin-like protein 2
WBGene00010585	K05C4.9	187021	hypothetical protein
WBGene00010904	ugt-62	175591	UDP-glucuronosyltransferase
WBGene00010985	R03A10.5	181634	hypothetical protein
WBGene00011009	cyp-14A4	187573	CYtochrome P450 family
WBGene00011232	pck-2	172556	Phosphoenolypyruvate CarboxyKinase
WBGene00011293	R102.6	187892	hypothetical protein
WBGene00011305	R186.1	179780	hypothetical protein
WBGene00011328	T01D3.3	179861	Thyroglobulin type-1 domain-containing protein
WBGene00011362	cest-1.1	179915	Carboxylic ester hydrolase
WBGene00011522	srap-1	174709	Serine Rich Adhesion Protein-like
WBGene00011539	fbxa-135	188184	F-box domain-containing protein
WBGene00011561	ttr-15	176448	Transthyretin-like protein 15
WBGene00011583	T07D10.3	188228	C2H2-type domain-containing protein
WBGene00011817	T16H12.9	188562	hypothetical protein
WBGene00011832	bgal-1	188583	Beta-galactosidase
WBGene00011979	T24B8.5	188838	hypothetical protein
WBGene00012176	W01C9.2	189089	hypothetical protein
WBGene00012457	acbp-6	189453	ACB domain-containing protein
WBGene00012535	Y37A1A.2	178355	hypothetical protein
WBGene00012898	NA	NA	NA
WBGene00012987	Y48C3A.3	190020	hypothetical protein
WBGene00013181	Y53H1B.2	173020	hypothetical protein
WBGene00013215	Y54G11A.4	190295	hypothetical protein
WBGene00013216	Y54G11A.7	175084	hypothetical protein
WBGene00013480	egas-3	190557	EGF plus ASC domain ion channel
WBGene00013481	Y69H2.3	180221	hypothetical protein
WBGene00013489	col-42	180218	Col_cuticle_N domain-containing protein
WBGene00013577	Y76A2B.5	176786	hypothetical protein
WBGene00013633	Y105C5A.8	190873	hypothetical protein
WBGene00013884	ZC412.3	3565691	hypothetical protein
WBGene00013896	ZC443.1	179756	Aldo_ket_red domain-containing protein
WBGene00013947	ZK228.4	180201	Acetyltransf_18 domain-containing protein;N-acetyltransferase domain-containing protein;hypothetical protein
WBGene00014000	ZK550.6	178503	Probable phytanoyl-CoA dioxygenase
WBGene00014213	ZK1073.1	181689	hypothetical protein
WBGene00014254	cyp-13A10	174522	Putative cytochrome P450 CYP13A10
WBGene00014309	NA	NA	NA
WBGene00015043	cyp-34A8	181850	CYtochrome P450 family
WBGene00015059	B0228.1	181861	hypothetical protein
WBGene00015067	cest-35.1	178912	Carboxylic ester hydrolase
WBGene00015076	B0238.12	178914	hypothetical protein
WBGene00015223	B0507.6	182013	hypothetical protein
WBGene00015332	tyr-1	176105	Putative tyrosinase-like protein tyr-1
WBGene00015435	C04E12.5	182210	hypothetical protein
WBGene00015573	C07G1.7	182378	hypothetical protein
WBGene00015597	NA	NA	NA
WBGene00015642	C09E7.8	175931	RING-type domain-containing protein
WBGene00016046	C24B5.4	182835	DUF1907 domain-containing protein
WBGene00016097	C25E10.8	182892	hypothetical protein
WBGene00016283	zmp-3	178748	Matrix metalloproteinase-C
WBGene00016325	C32E8.9	171951	hypothetical protein
WBGene00016419	tyr-4	172263	TYRosinase
WBGene00016505	ttr-33	259631	TransThyretin-Related family domain
WBGene00016511	C37H5.13	178878	hypothetical protein
WBGene00016551	C40A11.8	183356	hypothetical protein
WBGene00016657	C44E12.1	181023	hypothetical protein
WBGene00016677	C45G9.6	175684	hypothetical protein
WBGene00016766	C49C8.2	177669	hypothetical protein
WBGene00016849	acs-21	178751	fatty Acid CoA Synthetase family
WBGene00016863	cest-35.2	178910	Carboxylic ester hydrolase
WBGene00016984	npr-8	183869	Probable G-protein coupled receptor npr-8
WBGene00017082	DC2.5	183970	hypothetical protein
WBGene00017126	E04F6.6	174182	hypothetical protein
WBGene00017127	E04F6.8	174184	hypothetical protein
WBGene00017133	EEED8.2	173923	hypothetical protein
WBGene00017166	aldo-2	175827	Fructose-bisphosphate aldolase;Fructose-bisphosphate aldolase 2
WBGene00017315	ugt-36	184266	UDP-GlucuronosylTransferase
WBGene00017374	ttr-41	24104420	TransThyretin-Related family domain
WBGene00017529	NA	NA	NA
WBGene00017654	F21C10.4	184764	CX domain-containing protein
WBGene00017840	ttm-2	184995	Protein ttm-2
WBGene00017864	pcca-1	181026	Propionyl-CoA carboxylase alpha chain, mitochondrial
WBGene00017961	nhr-180	185170	Nuclear Hormone Receptor family
WBGene00017964	F31F7.1	185179	N-acetyltransferase domain-containing protein
WBGene00018195	btb-16	173674	BTB domain-containing protein
WBGene00018400	F43H9.4	179182	hypothetical protein
WBGene00018519	F46H5.3	180986	Probable arginine kinase F46H5.3
WBGene00018602	F48D6.4	180697	hypothetical protein
WBGene00018643	drd-50	177176	dietary restriction down regulated
WBGene00019006	spg-20	172369	MIT domain-containing protein
WBGene00019090	F59A7.2	178682	hypothetical protein
WBGene00019113	F59E11.7	179277	DUF19 domain-containing protein
WBGene00019203	ttr-47	179270	TransThyretin-Related family domain
WBGene00019232	ugt-13	186766	UDP-GlucuronosylTransferase
WBGene00019290	K02A2.5	186857	hypothetical protein
WBGene00019476	timp-1	179199	NTR domain-containing protein
WBGene00019622	K10C2.7	180916	hypothetical protein
WBGene00019738	clec-265	180590	C-type LECtin
WBGene00019780	M60.4	187465	hypothetical protein
WBGene00019789	NA	NA	NA
WBGene00019854	R03H10.1	187555	hypothetical protein
WBGene00019885	R05D8.7	187608	hypothetical protein
WBGene00019961	R08E5.1	178794	Methyltranfer_dom domain-containing protein
WBGene00019963	R08E5.3	178795	Methyltranfer_dom domain-containing protein
WBGene00019968	R08F11.4	178797	Methyltranfer_dom domain-containing protein
WBGene00020153	nhr-212	187964	Nuclear Hormone Receptor family
WBGene00020242	phat-5	178811	PHAryngeal gland Toxin-related
WBGene00020397	pcbd-1	188368	Putative pterin-4-alpha-carbinolamine dehydratase
WBGene00020407	chil-24	173661	Glyco_18 domain-containing protein
WBGene00020511	immt-1	180566	MICOS complex subunit MIC60-1
WBGene00020566	ttr-7	175213	TransThyretin-Related family domain
WBGene00020658	T21F4.1	180830	hypothetical protein
WBGene00020976	oac-51	189146	Acyl_transf_3 domain-containing protein
WBGene00021043	pck-1	175171	PEPCK_GTP domain-containing protein
WBGene00021079	W08A12.2	178786	hypothetical protein
WBGene00021106	W09B7.1	189306	hypothetical protein
WBGene00021107	W09B7.2	189307	hypothetical protein
WBGene00021183	Y9C9A.16	189421	Pyr_redox_2 domain-containing protein
WBGene00021219	Y19D10A.4	178718	MFS domain-containing protein
WBGene00021671	NA	NA	NA
WBGene00021745	Y50D4B.6	3565593	Protein kinase domain-containing protein
WBGene00021772	math-45	173526	MATH (meprin-associated Traf homology) domain containing
WBGene00022076	daao-1	3565775	D-amino-acid oxidase
WBGene00022191	Y71H2B.1	190616	ACB domain-containing protein
WBGene00022440	Y110A2AL.3	173633	hypothetical protein
WBGene00022445	Y110A2AL.9	173632	hypothetical protein
WBGene00022544	ZC190.10	191099	hypothetical protein
WBGene00022546	ZC196.2	191101	Major sperm protein
WBGene00022562	ZC204.12	173536	hypothetical protein
WBGene00023417	swm-1	182893	Sperm activation Without Mating
WBGene00044167	C36A4.11	3565918	hypothetical protein
WBGene00044212	Y68A4A.13	3564815	hypothetical protein
WBGene00044658	C01G10.17	4363108	hypothetical protein
WBGene00044712	NA	NA	NA
WBGene00044737	ttr-45	4363063	TransThyretin-Related family domain
WBGene00044811	F12E12.11	4363044	hypothetical protein
WBGene00077636	NA	NA	NA
WBGene00138721	pals-37	13215782	Protein containing ALS2cr12 (ALS2CR12) signature
WBGene00194695	B0462.5	13218162	hypothetical protein
WBGene00235133	T26H5.14	24104950	hypothetical protein

### Sheet: Downregulated in 6+ mutants
ENSEMBL	SYMBOL	ENTREZID	GENENAME
WBGene00000931	dao-5	266845	Nucleolar protein dao-5
WBGene00001209	egl-45	176094	Eukaryotic translation initiation factor 3 subunit A
WBGene00001399	fat-7	179100	Delta(9)-fatty-acid desaturase fat-7
WBGene00001423	fib-1	179999	rRNA 2'-O-methyltransferase fibrillarin
WBGene00001498	fars-3	174351	Phenylalanine--tRNA ligase beta subunit
WBGene00001700	grd-11	186880	GRounDhog (hedgehog-like family)
WBGene00001744	gars-1	175703	Glycine--tRNA ligase
WBGene00001942	his-68	172860	Histone H2A
WBGene00002064	iff-1	176373	Eukaryotic translation initiation factor 5A;Eukaryotic translation initiation factor 5A-1;eIF-5a domain-containing protein
WBGene00003093	lys-4	178086	LYSozyme
WBGene00003094	lys-5	186491	Lysozyme-like protein 5
WBGene00003948	pbs-2	173168	Proteasome subunit beta
WBGene00004468	rpn-12	174786	26S proteasome non-ATPase regulatory subunit 8
WBGene00005832	srw-85	182903	G_PROTEIN_RECEP_F1_2 domain-containing protein;Serpentine Receptor, class W
WBGene00006724	ubh-4	174289	Ubiquitin carboxyl-terminal hydrolase ubh-4
WBGene00006889	pfd-3	173141	Probable prefoldin subunit 3
WBGene00007508	C10C5.4	177768	M20_dimer domain-containing protein
WBGene00008053	cdc-48.2	174309	Transitional endoplasmic reticulum ATPase homolog 2
WBGene00008173	C48B4.10	183568	hypothetical protein
WBGene00009354	ilkp-1	185220	PPM-type phosphatase domain-containing protein
WBGene00009597	F40G12.2	185562	hypothetical protein
WBGene00010989	R03D7.2	174682	AAA_12 domain-containing protein
WBGene00011668	clec-47	180025	C-type lectin domain-containing protein
WBGene00012302	dot-1.3	189244	Histone-lysine N-methyltransferase, H3 lysine-79 specific
WBGene00012683	asp-17	180250	Peptidase A1 domain-containing protein
WBGene00012738	eif-3.J	173213	Eukaryotic Initiation Factor
WBGene00013267	Y57A10A.27	174869	hypothetical protein
WBGene00013373	Y62E10A.2	178298	Protein kish
WBGene00013939	ZK218.5	191245	hypothetical protein
WBGene00013941	ZK218.7	191247	hypothetical protein
WBGene00013943	ZK218.11	191249	hypothetical protein
WBGene00015538	sams-3	177355	Probable S-adenosylmethionine synthase 3
WBGene00015710	C12D5.9	182538	hypothetical protein
WBGene00015920	eif-3.L	24104220	Eukaryotic translation initiation factor 3 subunit L
WBGene00015941	C18A3.3	173968	Probable rRNA-processing protein EBP2 homolog
WBGene00016484	C36C5.15	183271	DUF19 domain-containing protein
WBGene00016844	sucg-1	177555	Succinate--CoA ligase [GDP-forming] subunit beta, mitochondrial
WBGene00017019	D1014.6	183897	Glycosyltransferase family 92 protein
WBGene00017020	D1014.7	183898	Glycosyltransferase family 92 protein
WBGene00017300	rpc-2	175767	DNA-directed RNA polymerase subunit beta
WBGene00018169	nspb-2	185448	Nematode Specific Peptide family, group B
WBGene00018225	NA	NA	NA
WBGene00018769	mnat-1	173602	CDK-activating kinase assembly factor MAT1
WBGene00018935	skr-18	260116	Skp1 domain-containing protein
WBGene00019026	F58A6.9	173885	MSP domain-containing protein
WBGene00019157	H05C05.1	259329	hypothetical protein
WBGene00019162	eif-1.A	177254	S1-like domain-containing protein
WBGene00019380	K04C2.2	175960	hypothetical protein
WBGene00019517	NA	NA	NA
WBGene00020269	erfa-1	179028	Eukaryotic peptide chain release factor subunit 1
WBGene00020687	ruvb-2	177458	RuvB-like 2
WBGene00021088	W08E12.7	177097	Peptidase_M24 domain-containing protein
WBGene00021466	eif-2gamma	171792	Tr-type G domain-containing protein
WBGene00021754	hpo-29	175189	hypothetical protein
WBGene00021797	plep-1	190188	PLugged Excretory Pore
WBGene00021826	txl-1	171897	ThioredoXin-Like
WBGene00021857	iffb-1	175353	Tr-type G domain-containing protein
WBGene00022645	ZK6.11	191209	hypothetical protein
WBGene00044094	fitm-2	3565961	FIT family protein fitm-2
WBGene00044638	F23A7.8	3896896	hypothetical protein
WBGene00044758	Y37H2A.12	4363083	F-box domain-containing protein
WBGene00219609	NA	NA	NA

### Sheet: Downregulated in 5+ mutants
ENSEMBL	SYMBOL	ENTREZID	GENENAME
WBGene00000235	baf-1	176330	Barrier-to-autointegration factor 1
WBGene00000377	cct-1	174318	T-complex protein 1 subunit alpha
WBGene00000378	cct-2	174421	T-complex protein 1 subunit beta
WBGene00000539	cln-3.1	179559	Battenin
WBGene00000734	col-161	179812	Col_cuticle_N domain-containing protein
WBGene00000781	cpr-1	179637	Gut-specific cysteine proteinase
WBGene00000878	cyn-2	176807	Peptidyl-prolyl cis-trans isomerase 2
WBGene00000923	daf-31	177622	N-alpha-acetyltransferase daf-31
WBGene00000931	dao-5	266845	Nucleolar protein dao-5
WBGene00001005	dlc-1	175922	Dynein light chain 1, cytoplasmic
WBGene00001209	egl-45	176094	Eukaryotic translation initiation factor 3 subunit A
WBGene00001226	eif-3.C	172858	Eukaryotic translation initiation factor 3 subunit C
WBGene00001230	eif-3.G	174346	Eukaryotic translation initiation factor 3 subunit G
WBGene00001233	eif-3.K	179779	Eukaryotic translation initiation factor 3 subunit K
WBGene00001234	eif-6	173169	Eukaryotic translation initiation factor 6
WBGene00001336	qars-1	178415	Probable glutamine--tRNA ligase;tRNA-synt_1c_C domain-containing protein
WBGene00001399	fat-7	179100	Delta(9)-fatty-acid desaturase fat-7
WBGene00001402	fbf-2	174017	Fem-3 mRNA-binding factor 2
WBGene00001423	fib-1	179999	rRNA 2'-O-methyltransferase fibrillarin
WBGene00001487	frk-1	191635	Fer-related kinase 1
WBGene00001497	fars-1	172311	AA_TRNA_LIGASE_II domain-containing protein
WBGene00001498	fars-3	174351	Phenylalanine--tRNA ligase beta subunit
WBGene00001579	gex-2	176885	Cytoplasmic FMR1-interacting protein homolog
WBGene00001623	glt-5	174530	Amino acid transporter
WBGene00001700	grd-11	186880	GRounDhog (hedgehog-like family)
WBGene00001744	gars-1	175703	Glycine--tRNA ligase
WBGene00001808	gut-2	179833	U6 snRNA-associated Sm-like protein LSm2
WBGene00001840	hel-1	174333	Spliceosome RNA helicase DDX39B homolog
WBGene00001853	hil-2	177390	Histone H1.2
WBGene00001929	his-55	186250	Histone H3
WBGene00001931	his-57	178056	Histone H2A
WBGene00001933	his-59	186325	Histone H3
WBGene00001934	his-60	177522	Histone H4
WBGene00001940	his-66	186670	Probable histone H2B 4
WBGene00001941	his-67	188792	Histone H4
WBGene00001942	his-68	172860	Histone H2A
WBGene00002001	hars-1	177978	Histidine--tRNA ligase
WBGene00002025	hsp-60	175316	Chaperonin homolog Hsp-60, mitochondrial
WBGene00002043	hyl-1	177660	Ceramide synthase hyl-1;TLC domain-containing protein
WBGene00002046	icln-1	177730	ICLN (ICLn) ion channel homolog
WBGene00002059	ife-1	176755	Eukaryotic translation initiation factor 4E-1
WBGene00002064	iff-1	176373	Eukaryotic translation initiation factor 5A;Eukaryotic translation initiation factor 5A-1;eIF-5a domain-containing protein
WBGene00002077	imb-3	3565440	Importin N-terminal domain-containing protein
WBGene00002080	xpo-3	177581	Exportin-T
WBGene00002196	kin-10	172610	Casein kinase II subunit beta
WBGene00002238	kars-1	174159	Lysine--tRNA ligase
WBGene00002244	laf-1	190611	ATP-dependent RNA helicase laf-1
WBGene00003062	lpd-6	171886	Brix domain-containing protein
WBGene00003077	lsm-3	178303	U6 snRNA-associated Sm-like protein LSm3
WBGene00003082	lsm-8	177393	U6 snRNA-associated Sm-like protein LSm8
WBGene00003093	lys-4	178086	LYSozyme
WBGene00003094	lys-5	186491	Lysozyme-like protein 5
WBGene00003095	lys-6	178087	LYSozyme
WBGene00003099	lys-10	184622	LYSozyme
WBGene00003130	map-2	178468	Methionine aminopeptidase 2;Peptidase_M24 domain-containing protein
WBGene00003415	mars-1	178089	Methionine--tRNA ligase, cytoplasmic;tRNA-binding domain-containing protein
WBGene00003442	msp-49	173888	Major sperm protein 49
WBGene00003545	nas-27	188809	Zinc metalloproteinase nas-27
WBGene00003730	nhx-2	174242	Na(+)/H(+) exchanger protein 2
WBGene00003818	nsf-1	266842	Vesicle-fusing ATPase
WBGene00003829	nud-1	176754	CS domain-containing protein
WBGene00003920	par-5	178113	14-3-3-like protein 1;14_3_3 domain-containing protein
WBGene00003922	pas-1	179941	Proteasome subunit alpha type-6
WBGene00003924	pas-3	172139	Proteasome subunit alpha type-4
WBGene00003925	pas-4	172679	Proteasome subunit alpha type-7
WBGene00003927	pas-6	178943	Proteasome subunit alpha type-1
WBGene00003928	pas-7	174571	Proteasome subunit alpha type-3
WBGene00003948	pbs-2	173168	Proteasome subunit beta
WBGene00003950	pbs-4	171975	Proteasome subunit beta type-2
WBGene00003951	pbs-5	173334	Proteasome subunit pbs-5
WBGene00003952	pbs-6	176161	Proteasome subunit beta type-1
WBGene00003953	pbs-7	172674	Proteasome subunit beta
WBGene00004000	pgp-6	181278	P-GlycoProtein related
WBGene00004185	pro-1	174622	Pre-rRNA-processing protein pro-1
WBGene00004302	ran-1	176503	GTP-binding nuclear protein ran-1
WBGene00004411	rpc-1	177491	DNA-directed RNA polymerase subunit
WBGene00004439	rpl-25.2	172617	60S ribosomal protein L23a 2
WBGene00004458	rpn-1	177455	26S proteasome non-ATPase regulatory subunit 2
WBGene00004461	rpn-5	173807	PCI domain-containing protein
WBGene00004465	rpn-9	174715	PCI domain-containing protein
WBGene00004468	rpn-12	174786	26S proteasome non-ATPase regulatory subunit 8
WBGene00004501	rpt-1	179641	26S proteasome regulatory subunit 7
WBGene00004502	rpt-2	178988	Probable 26S proteasome regulatory subunit 4
WBGene00004503	rpt-3	175925	Probable 26S proteasome regulatory subunit 6B
WBGene00004504	rpt-4	173384	Probable 26S proteasome regulatory subunit 10B
WBGene00004505	rpt-5	172238	26S protease regulatory subunit 6A
WBGene00004700	rsp-3	176688	Probable splicing factor, arginine/serine-rich 3
WBGene00004703	rsp-6	177566	Probable splicing factor, arginine/serine-rich 6
WBGene00004728	sax-2	175697	Sensory AXon guidance
WBGene00004914	snr-1	178483	Small nuclear ribonucleoprotein Sm D3
WBGene00004915	snr-2	173204	Probable small nuclear ribonucleoprotein-associated protein B
WBGene00004917	snr-4	179639	Probable small nuclear ribonucleoprotein Sm D2
WBGene00005021	sqv-3	176382	Xylosylprotein 4-beta-galactosyltransferase
WBGene00005644	srp-3	178672	SERPIN domain-containing protein
WBGene00005646	NA	NA	NA
WBGene00005832	srw-85	182903	G_PROTEIN_RECEP_F1_2 domain-containing protein;Serpentine Receptor, class W
WBGene00006394	taf-11.2	172451	TAFII28 domain-containing protein
WBGene00006463	nduf-2.2	188912	Complex1_49kDa domain-containing protein
WBGene00006489	zhit-3	179420	HIT-type domain-containing protein
WBGene00006497	tag-151	173812	Pre-rRNA-processing protein TSR1 homolog
WBGene00006512	abcf-1	179748	ABC transporter, class F
WBGene00006528	tba-1	172831	Tubulin alpha chain
WBGene00006536	tbb-1	176501	Tubulin beta chain
WBGene00006613	trm-1	179920	tRNA (guanine(26)-N(2))-dimethyltransferase
WBGene00006617	tars-1	174790	AA_TRNA_LIGASE_II domain-containing protein;Threonine--tRNA ligase, cytoplasmic
WBGene00006723	ubh-3	259626	Ubiquitin carboxyl-terminal hydrolase
WBGene00006724	ubh-4	174289	Ubiquitin carboxyl-terminal hydrolase ubh-4
WBGene00006889	pfd-3	173141	Probable prefoldin subunit 3
WBGene00006936	glp-4	173224	Valine--tRNA ligase
WBGene00006945	wars-1	180231	tryptophanyl(W) Amino-acyl tRNA Synthetase
WBGene00007177	oac-1	181961	Acyl_transf_3 domain-containing protein
WBGene00007194	B0491.7	174737	TP_methylase domain-containing protein
WBGene00007243	nspb-7	182086	Nematode Specific Peptide family, group B
WBGene00007312	C04H5.1	182240	Multifunctional methyltransferase subunit TRM112-like protein
WBGene00007344	C05E7.2	182266	hypothetical protein
WBGene00007355	rpb-6	174630	Probable DNA-directed RNA polymerases I, II, and III subunit RPABC2
WBGene00007413	pro-2	174598	Nucleolar complex protein 2 homolog
WBGene00007508	C10C5.4	177768	M20_dimer domain-containing protein
WBGene00007509	C10C5.5	177769	M20_dimer domain-containing protein
WBGene00007564	mrps-22	174632	Mitochondrial Ribosomal Protein, Small
WBGene00007628	C16C10.8	175531	hypothetical protein
WBGene00007712	mrpl-34	182876	L51_S25_CI-B8 domain-containing protein
WBGene00007784	ruvb-1	179388	RuvB-like 1
WBGene00008053	cdc-48.2	174309	Transitional endoplasmic reticulum ATPase homolog 2
WBGene00008151	rrp-1	177853	Ribosomal RNA processing protein 1 homolog
WBGene00008173	C48B4.10	183568	hypothetical protein
WBGene00008357	nspc-16	183904	Nematode Specific Peptide family, group C
WBGene00008428	eif-2Bepsilon	174387	W2 domain-containing protein
WBGene00008455	E02H1.1	183993	Probable dimethyladenosine transferase
WBGene00008483	E04D5.4	184038	hypothetical protein
WBGene00008688	rbm-34	178148	RNA Binding Motif protein homolog
WBGene00008768	F13G3.10	3565846	hypothetical protein
WBGene00008781	rpoa-2	172752	DNA-directed RNA polymerase subunit beta
WBGene00008948	F19B6.1	178181	Uridine kinase
WBGene00009004	pfd-6	172474	Probable prefoldin subunit 6
WBGene00009069	F23A7.4	184879	hypothetical protein
WBGene00009189	F27D4.4	172538	Zinc finger CCCH domain-containing protein 15 homolog
WBGene00009289	exos-7	180369	RNase_PH domain-containing protein
WBGene00009354	ilkp-1	185220	PPM-type phosphatase domain-containing protein
WBGene00009489	F36G9.13	185376	WSN domain-containing protein
WBGene00009597	F40G12.2	185562	hypothetical protein
WBGene00009610	oac-28	185605	Acyl_transf_3 domain-containing protein
WBGene00009686	ent-7	177862	Equilibrative Nucleoside Transporter
WBGene00009984	F53F1.6	186170	hypothetical protein
WBGene00009993	F53F4.11	179849	hypothetical protein
WBGene00010034	F54B11.11	186218	hypothetical protein
WBGene00010263	wago-4	174932	Piwi-like protein
WBGene00010425	lpin-1	179853	LNS2 domain-containing protein
WBGene00010478	K01G5.5	176504	Putative H/ACA ribonucleoprotein complex subunit 4
WBGene00010560	eif-2beta	172584	Eukaryotic translation initiation factor 2 subunit 2
WBGene00010582	K05C4.5	173339	hypothetical protein
WBGene00010624	mrps-15	187087	28S ribosomal protein S15, mitochondrial
WBGene00010627	nol-56	179442	Nucleolar protein 56
WBGene00010896	M28.5	174645	NHP2-like protein 1 homolog
WBGene00010989	R03D7.2	174682	AAA_12 domain-containing protein
WBGene00011043	rbm-28	175145	RNA Binding Motif protein homolog
WBGene00011155	rbm-3.1	173070	RRM domain-containing protein
WBGene00011408	nifk-1	175614	RRM domain-containing protein
WBGene00011488	nra-2	172803	Nicalin
WBGene00011538	T06E6.1	180039	hypothetical protein
WBGene00011638	ostb-1	174268	Dolichyl-diphosphooligosaccharide--protein glycosyltransferase 48 kDa subunit
WBGene00011668	clec-47	180025	C-type lectin domain-containing protein
WBGene00012037	T26E3.4	173136	RWD domain-containing protein
WBGene00012059	T26G10.1	176321	Putative ATP-dependent RNA helicase T26G10.1
WBGene00012126	T28D6.6	176563	OBG-type G domain-containing protein
WBGene00012205	metl-1	174753	tRNA (guanine-N(7)-)-methyltransferase
WBGene00012231	W04A4.2	189178	hypothetical protein
WBGene00012302	dot-1.3	189244	Histone-lysine N-methyltransferase, H3 lysine-79 specific
WBGene00012316	ctps-1	189267	CTP synthase
WBGene00012344	ola-1	173205	Obg-like ATPase 1;YchF-GTPase_C domain-containing protein
WBGene00012361	mrpl-12	176495	Mitochondrial Ribosomal Protein, Large
WBGene00012465	Y17G7B.12	174842	Exonuclease domain-containing protein
WBGene00012556	mrps-10	189618	Probable 28S ribosomal protein S10, mitochondrial
WBGene00012643	Y39A1A.3	176479	hypothetical protein
WBGene00012676	pro-3	180256	Protein SDA1 homolog
WBGene00012679	NA	NA	NA
WBGene00012683	asp-17	180250	Peptidase A1 domain-containing protein
WBGene00012714	abce-1	176733	ABC transporter, class E
WBGene00012738	eif-3.J	173213	Eukaryotic Initiation Factor
WBGene00012887	Y45F10D.7	178346	hypothetical protein
WBGene00012950	eif-2Bbeta	173067	Eukaryotic Initiation Factor
WBGene00012964	Y48A6B.3	176531	Putative H/ACA ribonucleoprotein complex subunit 2-like protein
WBGene00012978	Y48B6A.1	175069	Ribosome biogenesis protein BOP1 homolog
WBGene00013053	Y50E8A.10	179977	hypothetical protein
WBGene00013058	clec-247	190117	C-type lectin domain-containing protein
WBGene00013158	Y53F4B.11	190213	hypothetical protein
WBGene00013168	arp-1	175162	Actin-Related Proteins
WBGene00013200	Y54E5A.5	173330	hypothetical protein
WBGene00013214	Y54G11A.3	175083	hypothetical protein
WBGene00013267	Y57A10A.27	174869	hypothetical protein
WBGene00013357	clec-260	190430	C-type lectin domain-containing protein
WBGene00013373	Y62E10A.2	178298	Protein kish
WBGene00013435	Y66D12A.9	176588	hypothetical protein
WBGene00013495	NA	NA	NA
WBGene00013550	Y75B8A.14	176649	GPN-loop GTPase 3
WBGene00013586	Y80D3A.8	180237	hypothetical protein
WBGene00013677	yars-1	173311	Tyrosine--tRNA ligase
WBGene00013735	Y111B2A.12	176680	WD_REPEATS_REGION domain-containing protein
WBGene00013766	prmt-1	180326	Protein arginine N-methyltransferase 1
WBGene00013937	ZK218.3	180138	hypothetical protein
WBGene00013939	ZK218.5	191245	hypothetical protein
WBGene00013941	ZK218.7	191247	hypothetical protein
WBGene00013943	ZK218.11	191249	hypothetical protein
WBGene00013983	ZK512.2	176292	Probable ATP-dependent RNA helicase DDX55 homolog;RNA helicase
WBGene00014009	lips-6	191364	LIPaSe related
WBGene00014083	ZK795.3	178207	Brix domain-containing protein ZK795.3
WBGene00014221	eif-2Balpha	176348	Probable translation initiation factor eIF-2B subunit alpha
WBGene00014861	NA	NA	NA
WBGene00015075	B0238.11	178915	hypothetical protein
WBGene00015104	B0280.9	175994	U3 small nucleolar RNA-associated protein 18 homolog
WBGene00015360	C02G6.2	182128	hypothetical protein
WBGene00015461	krr-1	179115	KRR1 small subunit processome component
WBGene00015487	mrps-17	175912	28S ribosomal protein S17, mitochondrial
WBGene00015525	rha-2	176207	Putative ATP-dependent RNA helicase rha-2
WBGene00015538	sams-3	177355	Probable S-adenosylmethionine synthase 3
WBGene00015574	irg-1	182379	DUF1768 domain-containing protein
WBGene00015577	ugt-64	178774	UDP-GlucuronosylTransferase
WBGene00015695	ugt-26	172085	UDP-glucuronosyltransferase
WBGene00015710	C12D5.9	182538	hypothetical protein
WBGene00015920	eif-3.L	24104220	Eukaryotic translation initiation factor 3 subunit L
WBGene00015941	C18A3.3	173968	Probable rRNA-processing protein EBP2 homolog
WBGene00015944	C18A3.7	173972	hypothetical protein
WBGene00016166	C27F2.4	175671	hypothetical protein
WBGene00016274	C30G12.2	174195	hypothetical protein
WBGene00016411	C34E10.10	175715	hypothetical protein
WBGene00016447	msd-4	175648	MSP domain-containing protein
WBGene00016462	C35E7.10	172988	Tyrosine-protein kinase
WBGene00016474	C36C5.5	183261	DUF19 domain-containing protein
WBGene00016483	C36C5.14	183270	DUF19 domain-containing protein
WBGene00016484	C36C5.15	183271	DUF19 domain-containing protein
WBGene00016607	C43E11.9	172028	60S ribosome subunit biogenesis protein NIP7 homolog
WBGene00016653	ssb-1	172070	Sjogren Syndrome antigen B homolog
WBGene00016844	sucg-1	177555	Succinate--CoA ligase [GDP-forming] subunit beta, mitochondrial
WBGene00016980	C56G2.5	183867	Non-specific serine/threonine protein kinase
WBGene00017019	D1014.6	183897	Glycosyltransferase family 92 protein
WBGene00017020	D1014.7	183898	Glycosyltransferase family 92 protein
WBGene00017058	msrp-6	173607	MS Related Protein
WBGene00017059	msrp-5	183956	MS Related Protein
WBGene00017062	glrx-3	178828	GLutaRedoXin
WBGene00017217	F07F6.4	173927	hypothetical protein
WBGene00017245	srpa-72	173625	Signal recognition particle subunit SRP72
WBGene00017300	rpc-2	175767	DNA-directed RNA polymerase subunit beta
WBGene00017312	pitr-5	179104	Phosphate transporter
WBGene00017347	F10E7.5	174168	Ribosome assembly factor mrt4
WBGene00017356	F10E9.4	184304	hypothetical protein
WBGene00017387	mpst-4	173838	Putative thiosulfate sulfurtransferase mpst-4
WBGene00017592	F19C7.2	184678	hypothetical protein
WBGene00017620	tofu-2	179089	B30.2/SPRY domain-containing protein
WBGene00017691	ilys-5	180928	Invertebrate LYSozyme
WBGene00017803	F26A1.4	184945	Protein kinase domain-containing protein
WBGene00017816	hrpk-1	172330	KH_dom_type_1 domain-containing protein
WBGene00018169	nspb-2	185448	Nematode Specific Peptide family, group B
WBGene00018225	NA	NA	NA
WBGene00018270	eas-1	173819	Probable Golgi transport protein 1
WBGene00018339	abcf-3	175873	ABC transporter, class F
WBGene00018341	F42A10.5	175872	hypothetical protein
WBGene00018362	ppm-1.G	175233	PPM-type phosphatase domain-containing protein;Probable protein phosphatase 2C F42G9.1
WBGene00018498	F46F5.7	185860	Glycosyltransferase family 92 protein
WBGene00018679	F52C12.2	176995	Probable ribosome biogenesis protein CELE_F52C12.2
WBGene00018762	F53E10.6	178728	RRP15-like protein
WBGene00018769	mnat-1	173602	CDK-activating kinase assembly factor MAT1
WBGene00018782	cct-3	173581	T-complex protein 1 subunit gamma
WBGene00018809	F54D10.8	186235	Glycosyltransferase family 92 protein
WBGene00018862	NA	NA	NA
WBGene00018891	F55F8.3	172224	Periodic tryptophan protein 2 homolog
WBGene00018935	skr-18	260116	Skp1 domain-containing protein
WBGene00018961	mrps-16	3565469	Probable 28S ribosomal protein S16, mitochondrial
WBGene00018967	ddx-15	175771	Pre-mRNA-splicing factor ATP-dependent RNA helicase ddx-15
WBGene00019026	F58A6.9	173885	MSP domain-containing protein
WBGene00019157	H05C05.1	259329	hypothetical protein
WBGene00019162	eif-1.A	177254	S1-like domain-containing protein
WBGene00019246	rpb-5	172412	DNA-directed RNA polymerases I, II, and III subunit RPABC1
WBGene00019275	rpac-40	178823	RPOLD domain-containing protein
WBGene00019380	K04C2.2	175960	hypothetical protein
WBGene00019510	K07H8.10	177621	RRM domain-containing protein
WBGene00019517	NA	NA	NA
WBGene00019543	cif-1	177236	COP9/Signalosome and eIF3 complex-shared subunit 1
WBGene00019672	NA	NA	NA
WBGene00019823	fnta-1	176840	FarNesylTransferase, Alpha subunit
WBGene00019836	R02F2.7	175754	hypothetical protein
WBGene00019920	acs-15	187666	fatty Acid CoA Synthetase family
WBGene00019929	R07C3.13	187672	hypothetical protein
WBGene00019941	pgam-5	174231	Serine/threonine-protein phosphatase Pgam5, mitochondrial
WBGene00020068	cra-1	175956	N-terminal acetyltransferase B complex subunit NAA25 homolog
WBGene00020098	R144.10	187902	hypothetical protein
WBGene00020117	R155.3	187909	Protein-tyrosine-phosphatase
WBGene00020168	mct-5	187995	MFS domain-containing protein
WBGene00020171	T02H6.1	173461	WD_REPEATS_REGION domain-containing protein
WBGene00020183	T03D3.5	178743	hypothetical protein
WBGene00020269	erfa-1	179028	Eukaryotic peptide chain release factor subunit 1
WBGene00020327	clec-21	188250	C-type LECtin
WBGene00020391	cct-7	178670	T-complex protein 1 subunit eta
WBGene00020399	ztf-4	172422	RRM domain-containing protein
WBGene00020422	T10F2.2	188387	hypothetical protein
WBGene00020423	prp-19	24104882	Pre-mRNA-processing factor 19
WBGene00020499	mrps-18.C	188492	Mitochondrial Ribosomal Protein, Small
WBGene00020516	T15B7.1	188512	hypothetical protein
WBGene00020549	nmt-1	175861	Glycylpeptide N-tetradecanoyltransferase;Probable glycylpeptide N-tetradecanoyltransferase
WBGene00020600	trd-1	176055	Tetratricopeptide repeat-containing protein trd-1
WBGene00020601	T20B12.3	176053	hypothetical protein
WBGene00020687	ruvb-2	177458	RuvB-like 2
WBGene00020868	eif-1	266853	SUI1 domain-containing protein
WBGene00020915	nol-58	171901	Nop domain-containing protein
WBGene00021073	nol-2	173437	SAM_MT_RSMB_NOP domain-containing protein
WBGene00021074	W07E6.2	173439	WD_REPEATS_REGION domain-containing protein
WBGene00021088	W08E12.7	177097	Peptidase_M24 domain-containing protein
WBGene00021276	Y23H5B.5	171811	WD_REPEATS_REGION domain-containing protein
WBGene00021466	eif-2gamma	171792	Tr-type G domain-containing protein
WBGene00021595	Y46E12BL.2	266878	NUC173 domain-containing protein
WBGene00021613	ttc-37	178907	TeTratriCopeptide repeat domain protein related
WBGene00021660	nol-14	171622	NucleOLar protein
WBGene00021715	Y49F6B.2	173696	Fcf2 domain-containing protein
WBGene00021754	hpo-29	175189	hypothetical protein
WBGene00021789	nol-6	173520	Nucleolar protein 6
WBGene00021797	plep-1	190188	PLugged Excretory Pore
WBGene00021813	Y53G8AR.6	175432	SAP domain-containing protein
WBGene00021816	Y53G8AR.9	175434	hypothetical protein
WBGene00021826	txl-1	171897	ThioredoXin-Like
WBGene00021830	Y54E10A.10	171892	Ribosome production factor 2 homolog
WBGene00021844	sec-11	171876	Signal peptidase complex catalytic subunit SEC11
WBGene00021845	rpb-7	171877	S1 motif domain-containing protein
WBGene00021857	iffb-1	175353	Tr-type G domain-containing protein
WBGene00021899	Y54H5A.1	175701	WD_REPEATS_REGION domain-containing protein
WBGene00021920	mrps-25	176926	Probable 28S ribosomal protein S25, mitochondrial
WBGene00021921	rbm-39	176922	RNA Binding Motif protein homolog
WBGene00021934	cct-8	176928	T-complex protein 1 subunit theta
WBGene00021959	Y57E12AL.6	179092	hypothetical protein
WBGene00022021	Y61A9LA.10	178851	Bms1-type G domain-containing protein
WBGene00022046	Y66H1A.4	176870	Probable H/ACA ribonucleoprotein complex subunit 1-like protein
WBGene00022079	NA	NA	NA
WBGene00022083	Y69A2AR.12	190538	hypothetical protein
WBGene00022096	Y69A2AR.25	190546	hypothetical protein
WBGene00022148	ddx-27	171743	DEAD boX helicase homolog
WBGene00022230	Y73B6A.3	190645	hypothetical protein
WBGene00022232	exos-2	177403	EXOSome (multiexonuclease complex) component
WBGene00022263	Y73C8C.4	190661	DUF19 domain-containing protein
WBGene00022281	abtm-1	171807	ABC Transporter, Mitochondrial
WBGene00022335	Y82E9BR.2	190766	hypothetical protein
WBGene00022373	mrpl-15	171710	Ribosomal_L18e/L15P domain-containing protein
WBGene00022394	natb-1	190814	N-acetyltransferase domain-containing protein
WBGene00022463	elpc-1	172143	Elongator complex protein 1
WBGene00022584	ZC266.1	191134	G_PROTEIN_RECEP_F1_2 domain-containing protein
WBGene00022599	daf-41	175727	Co-chaperone protein daf-41
WBGene00022645	ZK6.11	191209	hypothetical protein
WBGene00022654	ZK105.3	191222	hypothetical protein
WBGene00022792	ZK686.2	176088	Putative ATP-dependent RNA helicase ZK686.2
WBGene00022851	ZK1127.4	174153	Protein BCCIP homolog
WBGene00022852	ZK1127.5	174151	Probable RNA 3'-terminal phosphate cyclase-like protein
WBGene00043705	egrh-2	190308	EGR (Early Growth factor Response factor) Homolog
WBGene00044094	fitm-2	3565961	FIT family protein fitm-2
WBGene00044318	tag-267	175220	hypothetical protein
WBGene00044638	F23A7.8	3896896	hypothetical protein
WBGene00044676	fbxa-42	4363055	F-box domain-containing protein
WBGene00044758	Y37H2A.12	4363083	F-box domain-containing protein
WBGene00045085	NA	NA	NA
WBGene00045433	F49D11.10	6418594	hypothetical protein
WBGene00194906	Y53C12A.11	13186579	hypothetical protein
WBGene00194986	pigb-1	13184808	Mannosyltransferase
WBGene00199088	NA	NA	NA
WBGene00219609	NA	NA	NA
WBGene00219849	NA	NA	NA
WBGene00255598	BE0003N10.6	25502968	Methyltransf_21 domain-containing protein
